# ARDitox: platform for the prediction of TCRs potential off-target binding

**DOI:** 10.1101/2023.04.11.536336

**Authors:** Victor Murcia Pienkowski, Tamara Boschert, Piotr Skoczylas, Anna Sanecka-Duin, Maciej Jasiński, Bartłomiej Król-Józaga, Giovanni Mazzocco, Sławomir Stachura, Lukas Bunse, Jan Kaczmarczyk, Edward W Green, Agnieszka Blum

## Abstract

Cellular immunotherapies, such as those utilizing T lymphocytes expressing native or engineered T cell receptors (TCRs), have already demonstrated therapeutic efficacy. However, some high-affinity TCRs have also proved to be fatal due to off-target immunotoxicity. This process occurs when the immune system acts against epitopes found on both tumor cells and healthy tissues. Moreover, some TCRs can be cross-reactive to epitopes with highly dissimilar sequences. To address this issue, we developed ARDitox, a novel *in silico* method based on computational immunology and artificial intelligence (AI) for predicting and analyzing potential off-target binding. We tested the performance of ARDitox *in silico* on different cases found in the literature where TCRs were used to target cancer-related antigens, as well as on a set of TCRs targeting a viral epitope. ARDitox was able to identify previously reported cross-reactive epitopes in line with the data available in the literature. In addition, we investigated a TCR targeting an HLA-A*02:01-restricted immunodominant epitope from the glioblastoma-associated antigen NLGN4X, identifying a cross-reactive ADH1A epitope that would not be detected in murine models. In conclusion, our *in silico* approach is a powerful tool that identifies potential off-target epitopes, complementing preclinical studies in developing safer cell therapies targeting tumor(- associated) antigens.
