## Supplementary table 1 for "ARDitox: platform for the prediction of TCRs potential off-target binding"

### Sheet: IEDB TAA dataset
target	hla_type
VTEIMSMGY	A01:01
AAAALGRAP	A01:01
GSDDTELRY	A01:01
LTETEDWLY	A01:01
ITDKNSLAY	A01:01
LTDPEAAKY	A01:01
QSEIASMLY	A01:01
HTDMSSSSY	A01:01
HSEFTTLLY	A01:01
TTDVDSLSY	A01:01
GTDGHVHLY	A01:01
GTDSQYNAY	A01:01
GTVYEDLRY	A01:01
TAGRVLEL	A02:01
FLYDEVHP	A02:01
KLGPDDPNV	A02:01
ILSELAPSL	A02:01
YGNPNTLRL	A02:01
AQGPKQETV	A02:01
LLDTVLVNL	A02:01
GLLDDYLEV	A02:01
RLSELVQAV	A02:01
NLAEVVERV	A02:01
LLAGLHVLL	A02:01
LQDHIEKI	A02:01
KAINVFVSA	A02:01
HALGLLYHV	A02:01
FLYDLDKQV	A02:01
YLIRHLAHI	A02:01
ALSDLFKHL	A02:01
LLINQLWQL	A02:01
YLTQVDILL	A02:01
LSNNNQAL	A02:01
QLQPNLVSA	A02:01
AVGEHVFAV	A02:01
SLAERVDRL	A02:01
YLMADMAHI	A02:01
ILGTHNITV	A02:01
SLVALSEKL	A02:01
SFYMGSKTL	A02:01
ILVELATFL	A02:01
VMVPFPVTV	A02:01
GLAANLDRA	A02:01
GLITVDIAL	A02:01
FLSGLLDNV	A02:01
QLSQVLHRL	A02:01
GLSAGLSSV	A02:01
LLFHYLQLV	A02:01
LLLVDQIHL	A02:01
SLLTPILGI	A02:01
KLFEDELTL	A02:01
FLLERRLT	A02:01
ILTESIHVC	A02:01
YLFTSPQRV	A02:01
RLLDRKVLL	A02:01
ALIAEGIAL	A02:01
ALLEGLLEL	A02:01
LLTNVLETL	A02:01
KLFSHITSA	A02:01
FLVREDFV	A02:01
TIIQGTWFL	A02:01
LTLGEFLKL	A02:01
FLPSYIIDV	A02:01
ALANSVRAA	A02:01
SGIEDLVNI	A02:01
YLEPYLKEV	A02:01
ALKKALAAA	A02:01
FLDTSNQHL	A02:01
GLTSRNYFL	A02:01
GMIDAFDEA	A02:01
KMLDKIMII	A02:01
KIEKELETV	A02:01
SLQDHTHVA	A02:01
TLGTAPPTL	A02:01
ELSEKNFQL	A02:01
KLFGIEIEV	A02:01
ALYDEVRTV	A02:01
SPGLSGKVK	A02:01
MGRDPGVSF	A02:01
HGPAIAAVH	A02:01
FLFNKEMIL	A02:01
VLSTVVIFL	A02:01
YLASVFHAT	A02:01
VILKELAEA	A02:01
ALAEGCPRL	A02:01
GLAELLRVA	A02:01
SILSSLTSV	A02:01
KLLGYDVHV	A02:01
LLTRFSPFL	A02:01
ISEFEHRV	A02:01
VILSELPAV	A02:01
SLITDLQTI	A02:01
FLEEKIPSI	A02:01
VLRLALLLL	A02:01
SLFFRRVSL	A02:01
AIHAAAVLL	A02:01
KLNDQANTL	A02:01
GLFGLAVGL	A02:01
YLIHLLQEL	A02:01
LLADHTVHV	A02:01
SLLRPHFL	A02:01
FLPEVTIGA	A02:01
LPAREATQF	A02:01
LDREQQSSY	A02:01
ILIRYEPQL	A02:01
ALAASAPVL	A02:01
LLASEMVHL	A02:01
LQLELVPAA	A02:01
KIWDSYFYL	A02:01
RIDEFIVKL	A02:01
FTVSSVAAP	A02:01
RVDKNAPTV	A02:01
LDGKLATM	A02:01
FLIRNIPVI	A02:01
DQDKSSMRL	A02:01
GLDTVVALL	A02:01
YQMEKDIAM	A02:01
KLLEKVRKV	A02:01
ILTSVDQYL	A02:01
GLSSELRSV	A02:01
SIMKNLRRV	A02:01
MDRHLDQL	A02:01
KLGLKKGP	A02:01
ALQKRVEAV	A02:01
RLPDFFLLL	A02:01
YLHIQMHLV	A02:01
KLNGRYISL	A02:01
FLLPILSQI	A02:01
RLLEVPVML	A02:01
FLLSRDFE	A02:01
SLLTHNENM	A02:01
GLAFSLYQA	A02:01
QLIDNLLFV	A02:01
RISGETIFV	A02:01
SLATPVVSV	A02:01
YIQPQPLGV	A02:01
DLAGSIIGK	A02:01
LSVKGSPKV	A02:01
GLYMKLHGV	A02:01
AITDHYIQV	A02:01
FLNPEELRV	A02:01
KMTFHIHAV	A02:01
VLYNSSAKV	A02:01
ALMNLIQYI	A02:01
GLLAFIRRV	A02:01
TLLDRNTEL	A02:01
LVEEIHRL	A02:01
KLSEVNKRL	A02:01

### Sheet: IEDB Virus dataset
target	hla_type
ASDSLNNEY	A01:01
ISEYRHYCY	A01:01
TDLGQNLLY	A01:01
VCDKCLKFY	A01:01
YMDDVVLGA	A01:01
ATDSLNNEY	A01:01
FTAPEVGTY	A01:01
LIDGIFLRY	A01:01
RSSLGSLLY	A01:01
YMESVFQMY	A01:01
STDVASLNY	A01:01
VVEGQVDYY	A01:01
AITEVECFL	A02:01
ALLEDPVGT	A02:01
ALMPLYACI	A02:01
CLFKDWEEL	A02:01
CLGGLLTMV	A02:01
FAFRDLCIV	A02:01
FAVPNLQSL	A02:01
FLDKGTYTL	A02:01
FLLSLGIHL	A02:01
FLLTRILTI	A02:01
FLPSDFFPS	A02:01
FLVDAIVRV	A02:01
FLYALALLL	A02:01
FMVFLQTHI	A02:01
FYTPLADQF	A02:01
GLADTVVAC	A02:01
GLCPHCINV	A02:01
GLCTLVAML	A02:01
GLPRYVARL	A02:01
GLSPTVWLS	A02:01
GLSRYVARL	A02:01
GTLGIVCPI	A02:01
HLSLRGLFV	A02:01
HLSLRGLPV	A02:01
ILMWEAVTL	A02:01
ILSPFLPLL	A02:01
IVSPFIPLL	A02:01
KLPDLCTEL	A02:01
KLPQLCTEL	A02:01
LLAQFTSAI	A02:01
LLCLIFLLV	A02:01
LLHTDFEQV	A02:01
LLLIWFRPV	A02:01
LLMGTLGIV	A02:01
LLMWEAVTV	A02:01
LMIIPLINV	A02:01
LPSDFFPSV	A02:01
MMWYWGPSL	A02:01
NLVPMVATV	A02:01
QLDPARDVL	A02:01
SITEVECFL	A02:01
SLPITVYYA	A02:01
SLVIVTTFV	A02:01
SLYADSPSV	A02:01
STLPETTVV	A02:01
SVRDRLARL	A02:01
TLDYKPLSV	A02:01
TLFIGSHVV	A02:01
TLGIVCPI	A02:01
TLGIVCPIC	A02:01
TLHEYMLDL	A02:01
TLLYVLFEV	A02:01
VLCLRPVGA	A02:01
VLEETSVML	A02:01
VLGGCRHKL	A02:01
VLHKRTLGL	A02:01
VLLNAPSEA	A02:01
VLQWASLAV	A02:01
WLSLLVPFV	A02:01
YLLEMLWRL	A02:01
YLQQNWWTL	A02:01
YLVSFGVWI	A02:01
YMDDVVLGA	A02:01
YMLDLQPET	A02:01
YVLDHLIVV	A02:01
AFLGERVTL	A02:01
FLGERVTLT	A02:01
KLGPGEEQV	A02:01
RFIAQLLLL	A02:01
TLTSYWRRV	A02:01
ILSPFMPLL	A02:01
SAPLPSNRV	A02:01
SLPRSRTPI	A02:01
ALQAIELQL	A02:01
TLQDVSLEV	A02:01
FQQLFLNTL	A02:01
YIIFVYIPL	A02:01
KLVCSPAPC	A02:01
LFLNTLSFV	A02:01
TLDTKPLSV	A02:01
ALLDRDCRV	A02:01
FLADAVVRL	A02:01
FLIAYQPLL	A02:01
FLWEDQTLL	A02:01
ILIEGIFFA	A02:01
RILGVLVHL	A02:01
RLLGFADTV	A02:01
SVYPYDEFV	A02:01
LVLILYLCV	A02:01
IGLITVLFL	A02:01
KVLIRCYLC	A02:01
NLLIRCLRC	A02:01
SIDQLCKTF	A02:01
TIDQLCKTF	A02:01
RMLGDVMAV	A02:01
TMLEDHEFV	A02:01
GVWIRTPPA	A02:01
VCWGELMNL	A02:01
MQLFHLCLI	A02:01
RVTGGVFLV	A02:01
ALLGLTLGV	A02:01
FVLATGDFV	A02:01
GIFEDRAPV	A02:01
LLIEGIFFI	A02:01
LLTTPKFTV	A02:01
NLLTTPKFT	A02:01
TMYYKDVTV	A02:01
WQWEHIPPA	A02:01
YLANGGFLI	A02:01
ILIEGIFFV	A02:01
YLTAPTGCI	A02:01
ALHTALATV	A02:01
ALMLRLLRI	A02:01
FIPQYLSAV	A02:01
FLGDDPSPA	A02:01
GVWIRTPTA	A02:01
ALMGAVTSL	A02:01
FLGAGALAV	A02:01
FLGGHVAVA	A02:01
MMLRDRWSL	A02:01
RLTGYPAGI	A02:01
SQLAHLVYV	A02:01
TLRGLFFSV	A02:01
FLLSLGIHI	A02:01
WLSLLVPF	A02:01
QVILCPTSV	A02:01
TLYTAVSST	A02:01
KLLEIAPNC	A02:01
GLCQVFADA	A02:01
ILSPFIPLL	A02:01
TLSPFLPLL	A02:01
SLGYITTV	A02:01
FLWEWASVR	A02:01
KLIGTDNSV	A02:01
KLIGTHNSV	A02:01
RSRSGANIL	A02:01

### Sheet: Frameshift Variants
peptide	HLA_type	MUT_mhcflurry_prediction	Presentation
FILERNPTNV	A02:01	87.2220399336004	0.8086494
FILERNLTNV	A02:01	49.9037728638417	0.9098987
FILERNLTSV	A02:01	36.0958588071134	0.9305462
AILNPALLGV	A02:01	39.1036951247227	0.85150504
ALVCPPPVQA	A02:01	168.178229327383	0.5519881
AAIDPSPLTI	A02:01	673.991733021982	0.58848864
ALLPGSPLSF	A02:01	344.291066797271	0.8912146
FLPGLPFLPA	A02:01	35.3754734310216	0.5513013
ALSHPAQLQV	A02:01	97.3537037160241	0.5758489
ALHQDLLPHV	A02:01	35.0520965549151	0.8189442
ALMTSVSQEL	A02:01	61.1492011612006	0.5438733
AMLNTKLTTI	A02:01	52.9073633058742	0.7379157
AMWELGVLLY	A02:01	1439.15138786291	0.514831
CLIDYDPRQL	A02:01	119.494171153374	0.62743556
FILERSLTNV	A02:01	37.5171901374144	0.8981114
HLPTWKVAAA	A02:01	620.893750808974	0.50232613

### Sheet: TAA for Framshift comparison
target	hla_type
ALANSVRAA	A02:01
DLAGSIIGK	A02:01
FLPEVTIGA	A02:01
FTVSSVAAP	A02:01
ILIRYEPQL	A02:01
ISEFEHRV	A02:01
KLLEKVRKV	A02:01
LLASEMVHL	A02:01
LLLVDQIHL	A02:01
NLAEVVERV	A02:01
RIDEFIVKL	A02:01
RLPDFFLLL	A02:01
SLAERVDRL	A02:01
TAGRVLEL	A02:01
VILKELAEA	A02:01
YLEPYLKEV	A02:01
